# A benchmarking framework for single-cell genome-scale metabolic model construction

**DOI:** 10.64898/2026.08.02.742346

**Authors:** Jingyu Yang, Yulong Deng, Jiahao Luo, Yonghong Wang, Feiran Li, Yu Chen

## Abstract

Single-cell genome-scale metabolic models (scGEMs) enable characterization of metabolic heterogeneity underlying cellular states and phenotypes. However, methodological choices during scGEM construction can substantially alter model structure and predictions, challenging the reliability and comparability of resulting analyses. Here, we established a systematic benchmark to assess three key construction factors: data preprocessing method, model extraction method (MEM) and gene expression threshold. We evaluated 26 strategies representing different combinations of these factors across nine scRNA-seq datasets in three dimensions: accuracy, sensitivity to expression perturbation and computational feasibility. We found that MEM had the greatest influence on most accuracy metrics, data preprocessing strongly influenced the discrimination of cellular identities, and expression threshold balanced model completeness and cellular specificity. These findings indicate that strategy performance varies across evaluation criteria. Our benchmark provides practical guidance for strategy selection and an empirical basis for standardized evaluation and future scGEM method development.
