## Supplementary Table 1 for "A benchmarking framework for single-cell genome-scale metabolic model construction"

### Sheet: Sheet1
Supplementary Table 1 | Datasets and cell populations included in each scGEM accuracy evaluation.
Dataset	No. of groups	Reference labels	Housekeeping gene coverage	Metabolic task completion	Marker gene coverage	Clustering performance	Essential gene prediction
LUAD	3	HCC827, H2228, H1975	All cells	All cells	All cells (LUAD-1)	All cells	HCC827
PAAD	2	Pa03c (Ctrl, APEX1-KD)	All cells	All cells	—	All cells	—
AML	4	B cells, monocytes, CD8 T cells, Treg cells	All cells	All cells	—	All cells	—
T2D	4	Alpha, Beta, Gamma, Delta	All cells	All cells	—	All cells	—
BRCA	4	MCF7 (T1–T4)	All cells	All cells	All cells	All cells	MCF7
MESO	9	M1–M9	All cells	All cells	All cells	All cells	—
CellLines	7	A549, H1437, HCT116, IMR90, K562, GM12878, H1	All cells	All cells	A549 and H1437 (LUAD-2); HCT116; IMR90; GM12878; H1 (H1-1)	All cells	A549; HCT116; K562
ESC	2	H1, DEC	All cells	All cells	H1 (H1-2); DEC	All cells	—
SKCM	2	M14 (Ctrl, vemurafenib-treated)	All cells	All cells	—	All cells	—
